# Mild activation of the mitochondrial unfolded protein response increases lifespan without increasing resistance to stress

**DOI:** 10.1101/2024.09.13.612912

**Authors:** Alexa Di Pede, Bokang Ko, Abdelrahman AlOkda, Aura A. Tamez González, Jeremy M. Van Raamsdonk

## Abstract

The mitochondrial unfolded protein response (mitoUPR) is a stress response pathway that responds to mitochondrial insults by altering gene expression to recover mitochondrial homeostasis. The mitoUPR is mediated by the stress-activated transcription factor ATFS-1. Constitutive activation of ATFS-1 increases resistance to exogenous stressors but paradoxically decreases lifespan. In this work, we determined the optimal levels of expression of activated ATFS-1 with respect to lifespan and resistance to stress by treating constitutively-active *atfs-1(et17)* worms with different concentrations of RNA interference (RNAi) bacteria targeting *atfs-1.* We observed the maximum lifespan of *atfs-1(et17)* worms at full-strength *atfs-1* RNAi, which was significantly longer than wild-type lifespan. Under the conditions of maximum lifespan, *atfs-1(et17)* worms did not show enhanced resistance to stress, suggesting a trade-off between stress resistance and longevity. The maximum resistance to stress in *atfs-1(et17)* worms occurred on empty vector (0% *atfs-1* knockdown). Under these conditions, *atfs-1(et17)* worms are short-lived. This indicates that constitutive activation of ATFS-1 can increase lifespan or enhance resistance to stress but not both, at the same time. Finally, we determined the timing requirements for ATFS-1 to affect lifespan. We found that knocking down *atfs-1* expression only during development is sufficient to extend *atfs-1(et17)* lifespan, while adult-only knockdown has no effect. Overall, these results demonstrate that constitutively active ATFS-1 can extend lifespan when expressed at low levels and that this lifespan extension is not dependent on the ability of ATFS-1 to enhance resistance to stress.
