## Supplemental Table for "Mild activation of the mitochondrial unfolded protein response increases lifespan without increasing resistance to stress"

### Sheet: Figure 2 - Levels
Wild-type																atfs-1(et17)
100% EV			75% EV + 25% atfs-1 RNAi			50% EV + 50% atfs-1 RNAi			25% EV + 75% atfs-1 RNAi			100% atfs-1 RNAi				100% EV			75% EV + 25% atfs-1 RNAi			50% EV + 50% atfs-1 RNAi			25% EV + 75% atfs-1 RNAi			100% atfs-1 RNAi
#Days	Dead	Censor	#Days	Dead	Censor	#Days	Dead	Censor	#Days	Dead	Censor	#Days	Dead	Censor		#Days	Dead	Censor	#Days	Dead	Censor	#Days	Dead	Censor	#Days	Dead	Censor	#Days	Dead	Censor		Name	No. of subjects	Restricted mean				Age in days at % mortality
0	0	0	0	0	0	0	0	0	0	0	0	0	0	0		0	0	0	0	0	0	0	0	0	0	0	0	0	0	0				Days	Std. error	95% C.I.		25%	50%	75%	90%	100%	95% Median C.I.
1	0	0	1	0	0	1	0	0	1	0	0	1	0	0		1	0	0	1	0	0	1	0	0	1	0	0	1	0	0
2	0	0	2	0	0	2	0	0	2	0	0	2	0	0		2	0	0	2	0	0	2	0	0	2	0	0	2	0	0		WT - 100% EV	123	18.46	0.37	17.73 ~ 19.19		15	19	22	24	25	17.0 ~ 19.0
3	0	0	3	0	0	3	0	0	3	0	0	3	0	0		3	0	0	3	0	0	3	0	0	3	0	0	3	0	0		WT -75% EV + 25% atfs-1 RNAi	113	17.71	0.32	17.08 ~ 18.34		16	18	19	23	24	17.0 ~ 18.0
4	0	0	4	0	0	4	0	0	4	0	0	4	0	0		4	0	0	4	0	0	4	0	0	4	0	0	4	0	0		WT - 50% EV + 50% atfs-1 RNAi	107	18.02	0.43	17.17 ~ 18.87		15	18	20	27	28	17.0 ~ 18.0
5	0	0	5	0	0	5	0	0	5	0	0	5	0	0		5	0	0	5	0	0	5	0	0	5	0	0	5	0	0		WT - 25% EV + 75% atfs-1 RNAi	128	19.00	0.34	18.34 ~ 19.67		17	19	22	23	27	18.0 ~ 18.0
6	0	0	6	0	0	6	0	0	6	0	0	6	0	0		6	0	0	6	0	0	6	0	0	6	0	0	6	0	0		WT - 100% atfs-1 RNAi	121	19.16	0.33	18.52 ~ 19.81		17	19	22	24	25	18.0 ~ 19.0
7	0	0	7	0	0	7	0	0	7	0	0	7	0	0		7	0	0	7	0	0	7	0	0	7	0	0	7	0	0		atfs-1(et17) - 100% EV	130	15.21	0.36	14.49 ~ 15.92		12	15	19	20	23	14.0 ~ 16.0
8	0	0	8	0	0	8	0	0	8	0	0	8	0	0		8	0	0	8	0	0	8	0	0	8	0	0	8	0	0		atfs-1(et17) -75% EV + 25% atfs-1 RNAi	120	16.89	0.43	16.05 ~ 17.72		13	17	20	23	24	16.0 ~ 17.0
9	1	1	9	0	2	9	0	0	9	0	1	9	0	0		9	11	9	9	4	10	9	0	5	9	0	1	9	0	0		atfs-1(et17) - 50% EV + 50% atfs-1 RNAi	119	18.25	0.38	17.49 ~ 19.00		15	18	21	23	27	17.0 ~ 19.0
10	0	3	10	2	2	10	3	0	10	0	0	10	0	0		10	14	2	10	3	5	10	1	3	10	2	4	10	0	4		atfs-1(et17) - 25% EV + 75% atfs-1 RNAi	123	19.74	0.40	18.96 ~ 20.52		17	21	23	25	27	19.0 ~ 20.0
11	1	0	11	1	0	11	1	0	11	2	1	11	0	0		11	4	3	11	5	5	11	1	2	11	0	0	11	0	0		atfs-1(et17) - 100% atfs-1 RNAi	122	20.99	0.38	20.24 ~ 21.74		18	21	25	26	27	21.0 ~ 22.0
12	5	0	12	4	1	12	9	0	12	8	0	12	2	1		12	7	4	12	8	3	12	8	5	12	5	0	12	3	0
13	9	1	13	7	0	13	7	0	13	5	0	13	5	0		13	6	0	13	8	4	13	3	6	13	6	3	13	4	4
14	9	0	14	7	0	14	4	0	14	4	2	14	9	0		14	9	2	14	5	2	14	7	0	14	4	0	14	2	1
15	10	0	15	6	0	15	7	1	15	4	0	15	5	0		15	7	1	15	4	1	15	7	0	15	5	0	15	5	0
16	5	0	16	7	0	16	6	0	16	2	0	16	5	1		16	3	0	16	3	0	16	4	0	16	3	1	16	4	0
17	13	0	17	17	0	17	14	1	17	15	1	17	20	0		17	17	1	17	16	0	17	14	3	17	12	0	17	9	0
18	6	0	18	11	0	18	8	0	18	12	0	18	7	0		18	4	0	18	1	0	18	5	0	18	5	0	18	4	2
19	9	0	19	21	0	19	20	0	19	22	0	19	15	0		19	9	0	19	9	0	19	8	0	19	11	0	19	13	0
20	7	0	20	5	0	20	3	0	20	2	0	20	7	0		20	8	0	20	3	0	20	6	0	20	3	0	20	0	0
21	13	0	21	3	0	21	1	0	21	13	0	21	9	0		21	8	0	21	6	0	21	20	0	21	24	0	21	15	0
22	3	0	22	5	0	22	7	0	22	6	0	22	8	0		22	0	0	22	0	0	22	0	0	22	0	0	22	0	0
23	6	0	23	5	0	23	0	0	23	16	0	23	1	0		23	1	0	23	15	0	23	5	0	23	12	0	23	13	0
24	18	0	24	7	0	24	4	0	24	8	0	24	20	0		24	0	0	24	0	0	24	0	0	24	0	0	24	11	0
25	3	0	25	0	0	25	0	0	25	0	0	25	6	0		25	0	0	25	0	0	25	0	0	25	11	0	25	14	0
26	0	0	26	0	0	26	0	0	26	0	0	26	0	0		26	0	0	26	0	0	26	4	0	26	7	0	26	10	0
27	0	0	27	0	0	27	11	0	27	4	0	27	0	0		27	0	0	27	0	0	27	2	0	27	4	0	27	4	0
28	0	0	28	0	0	28	0	0	28	0	0	28	0	0		28	0	0	28	0	0	28	0	0	28	0	0	28	0	0

### Sheet: Figure 4 - Timing
Wild-type																	atfs-1(et17)
EV to EV			EV to atfs-1			EV to dcr-1			atfs-1 to atfs-1			atfs-1 to dcr-1					EV to EV			EV to atfs-1			EV to dcr-1			atfs-1 to atfs-1			atfs-1 to dcr-1
#Days	Dead	Censor	#Days	Dead	Censor	#Days	Dead	Censor	#Days	Dead	Censor	#Days	Dead	Censor			#Days	Dead	Censor	#Days	Dead	Censor	#Days	Dead	Censor	#Days	Dead	Censor	#Days	Dead	Censor		Name	No. of subjects	Restricted mean				Age in days at % mortality
0	0	0	0	0	0	0	0	0	0	0	0	0	0	0			0	0	0	0	0	0	0	0	0	0	0	0	0	0	0				Days	Std. error	95% C.I.		25%	50%	75%	90%	100%	95% Median C.I.
1	0	0	1	0	0	1	0	0	1	0	0	1	0	0			1	0	0	1	0	0	1	0	0	1	0	0	1	0	0
2	0	0	2	0	0	2	0	0	2	0	0	2	0	0			2	0	0	2	0	0	2	0	0	2	0	0	2	0	0		WT - EV to EV	164	20.32	0.29	19.74 ~ 20.89		18	20	23	25	28	- ~ -
3	0	0	3	0	0	3	0	0	3	0	0	3	0	0			3	0	0	3	0	0	3	0	0	3	0	0	3	0	0		WT - EV to atfs-1	126	20.76	0.37	20.04 ~ 21.48		18	20	25	26	28	20.0 ~ 22.0
4	0	0	4	0	0	4	0	0	4	0	0	4	0	0			4	0	1	4	0	0	4	0	2	4	0	0	4	0	0		WT - EV to dcr-1	163	20.56	0.30	19.97 ~ 21.15		18	20	24	25	28	- ~ -
5	0	0	5	0	0	5	0	0	5	0	0	5	0	0			5	0	0	5	0	0	5	0	0	5	0	0	5	0	0		WT - atfs-1 to atfs-1	158	19.67	0.31	19.06 ~ 20.28		16	20	23	25	28	18.0 ~ 19.0
6	0	3	6	0	0	6	0	2	6	0	0	6	0	0			6	0	0	6	0	0	6	0	0	6	0	0	6	0	3		WT - atfs-1 to dcr-1	119	20.47	0.30	19.88 ~ 21.07		18	20	23	24	28	- ~ -
7	0	0	7	0	0	7	0	0	7	0	0	7	0	0			7	0	0	7	0	0	7	0	0	7	0	0	7	0	0		atfs-1(et17) - EV to EV	134	18.93	0.33	18.29 ~ 19.57		16	18	20	23	28	18.0 ~ 19.0
8	0	4	8	0	0	8	0	4	8	0	0	8	0	0			8	0	1	8	0	2	8	0	4	8	0	2	8	0	2		atfs-1(et17) - EV to atfs-1	116	18.87	0.42	18.04 ~ 19.70		14	18	23	25	28	18.0 ~ 19.0
9	0	0	9	0	0	9	0	0	9	0	0	9	0	0			9	0	0	9	0	0	9	0	0	9	0	0	9	0	0		atfs-1(et17) - EV to dcr-1	129	19.77	0.29	19.20 ~ 20.33		18	20	22	23	26	18.0 ~ 19.0
10	0	2	10	0	1	10	0	2	10	1	1	10	0	2			10	1	4	10	0	2	10	0	2	10	0	4	10	0	2		atfs-1(et17) - atfs-1 to atfs-1	133	20.93	0.35	20.25 ~ 21.61		18	23	25	26	27	20.0 ~ 22.0
11	0	0	11	0	0	11	0	0	11	0	0	11	0	0			11	0	0	11	0	0	11	0	0	11	0	0	11	0	0		atfs-1(et17) - atfs-1 to dcr-1	119	20.66	0.37	19.92 ~ 21.39		18	20	23	25	28	20.0 ~ 22.0
12	0	1	12	2	0	12	0	2	12	5	0	12	0	0			12	5	2	12	7	1	12	2	2	12	0	1	12	0	4
13	0	0	13	0	0	13	0	0	13	0	0	13	0	0			13	0	0	13	0	0	13	0	0	13	0	0	13	0	0
14	11	2	14	13	0	14	14	1	14	12	0	14	8	2			14	6	2	14	21	0	14	4	3	14	14	1	14	12	2
15	0	0	15	0	0	15	0	0	15	0	0	15	0	0			15	0	0	15	0	0	15	0	0	15	0	0	15	0	0
16	19	0	16	11	0	16	7	1	16	23	0	16	6	1			16	25	1	16	17	1	16	15	4	16	9	4	16	5	3
17	0	0	17	0	0	17	0	0	17	0	0	17	0	0			17	0	0	17	0	0	17	0	0	17	0	0	17	0	0
18	24	0	18	12	0	18	39	0	18	30	0	18	23	0			18	33	2	18	14	0	18	26	0	18	21	0	18	18	0
19	0	0	19	0	0	19	0	0	19	0	0	19	0	0			19	0	0	19	0	0	19	0	0	19	0	0	19	0	0
20	44	0	20	32	0	20	28	0	20	33	0	20	32	0			20	23	0	20	19	0	20	30	0	20	10	0	20	23	2
21	0	0	21	0	0	21	0	0	21	0	0	21	0	0			21	0	0	21	0	0	21	0	0	21	0	0	21	0	0
22	2	0	22	1	0	22	2	0	22	3	0	22	2	0			22	7	0	22	1	0	22	8	1	22	5	0	22	2	3
23	23	0	23	21	0	23	22	0	23	27	0	23	32	0			23	14	0	23	11	0	23	16	0	23	30	1	23	21	1
24	8	0	24	0	0	24	16	0	24	1	1	24	0	0			24	0	0	24	3	0	24	0	0	24	0	0	24	2	0
25	10	0	25	18	0	25	9	0	25	7	4	25	6	0			25	0	0	25	11	0	25	7	0	25	23	0	25	8	0
26	3	0	26	9	0	26	9	0	26	8	0	26	0	0			26	0	0	26	0	0	26	3	0	26	8	0	26	0	0
27	0	0	27	0	0	27	0	0	27	0	0	27	0	0			27	0	0	27	0	0	27	0	0	27	0	0	27	0	0
28	8	0	28	6	0	28	5	0	28	2	0	28	5	0			28	7	0	28	6	0	28	0	0	28	0	0	28	6	0
